# Stable unmethylated DNA demarcates expressed genes and their cis-regulatory space in plant genomes

**DOI:** 10.1101/2020.05.21.109744

**Authors:** Peter A Crisp, Alexandre P Marand, Jaclyn M Noshay, Peng Zhou, Zefu Lu, Robert J Schmitz, Nathan M Springer

## Abstract

The genomic sequences of crops continue to be produced at a frenetic pace. However, it remains challenging to develop complete annotations of functional genes and regulatory elements in these genomes. Here, we explore the potential to use DNA methylation profiles to develop more complete annotations. Using leaf tissue in maize, we define ∼100,000 unmethylated regions (UMRs) that account for 5.8% of the genome; 33,375 UMRs are found greater than 2 kilobase pairs from genes. UMRs are highly stable in multiple vegetative tissues and they capture the vast majority of accessible chromatin regions from leaf tissue. However, many UMRs are not accessible in leaf (leaf-iUMRs) and these represent a set of genomic regions with potential to become accessible in specific cell types or developmental stages. Leaf-iUMRs often occur near genes that are expressed in other tissues and are enriched for transcription factor (TF) binding sites of TFs that are also not expressed in leaf tissue. The leaf-iUMRs exhibit unique chromatin modification patterns and are enriched for chromatin interactions with nearby genes. The total UMRs space in four additional monocots ranges from 80-120 megabases, which is remarkably similar considering the range in genome size of 271 megabases to 4.8 gigabases. In summary, based on the profile from a single tissue, DNA methylation signatures pinpoint both accessible regions and regions poised to become accessible or expressed in other tissues. UMRs provide powerful filters to distill large genomes down to the small fraction of putative functional genes and regulatory elements.

**Significance Statement:** Crop genomes can be very large with many repetitive elements and pseudogenes. Distilling a genome down to the relatively small fraction of regions that are functionally valuable for trait variation can be like looking for needles in a haystack. The unmethylated regions in a genome are highly stable during vegetative development and can reveal the locations of potentially expressed genes or cis-regulatory elements. This approach provides a framework towards complete annotation of genes and discovery of cis-regulatory elements using methylation profiles from only a single tissue.
