## Supplementary material for "Stable unmethylated DNA demarcates expressed genes and their cis-regulatory space in plant genomes": Dataset S1

### Sheet: Dataset S1 - WGBS data
Dataset S1 - WGBS data
Whole genome bisulfite sequencing data generated or analysed in this study.
																UMR analysis
																Domains (percent of genome)
Species	Name	Genotype	Tissue	Reference	DOI	GEO/SRA	Sample name/ Replicate	Reads or read pairs	Layout	total sequence data (MB)	Genome size (MB)	Coverage stranded (total raw sequence/ total genome size)	reads retained after mapping and filtering	% reads retained after mapping and filtering	average cytosine coverage (mapped and filtered reads)	Coverage filter	CG only	Heterochromatin	Intermediate	Low coverage	no sites	RdDM	Unmethylated	merged unmethylated tiles (UMTs) Mb	total number UMRs	total Mb UMRs
Z. mays	maize	B73	leaf (10 day old V2 thrid leaf)	This study		GSE150929	BR3_1	158083171	126 bp - PE	39837	2106	9.45797	179450926	56.7584	4.07
Z. mays	maize	B73	leaf (10 day old V2 thrid leaf)	This study		GSE150929	BR3_3	144046302	126 bp - PE	36299.7	2106	8.61815	160631971	55.7571	3.69
Z. mays	maize	B73	leaf (10 day old V2 thrid leaf)	This study		GSE150929	BAM349_1	179297425	126 bp - PE	45183	2106	10.7272	204060038	56.9055	4.58
Z. mays	maize	B73	leaf (10 day old V2 thrid leaf)	This study		GSE150929	BAM349_3	138290624	126 bp - PE	34849.2	2106	8.2738	158131228	57.1735	3.71
Z. mays	maize	B73	leaf (10 day old V2 thrid leaf)	This study		GSE150929	DI676_1	142530353	126 bp - PE	35917.6	2106	8.52746	167806173	58.8668	3.93
Z. mays	maize	B73	leaf (10 day old V2 thrid leaf)	This study		GSE150929	DI676_3	166448777	126 bp - PE	41945.1	2106	9.95847	188760564	56.7023	4.28
							merged sample	928696652	126 bp - PE	234032	2106	55.563	761739896	41.0112	15.66	5x	9.4	60	0	18.3	5.5	0.5	6.2	131.381	107583	123.147
																3x	9.8	63.8	0	13.8	5.7	0.5	6.3	132.3	108015	123.6
Z. mays	maize	B73	seedling leaf	Anderson et al 2019	10.1111/tpj.14489	SRR8738272	1	636294670	126 bp - PE	160346	2106	38.0689	613844142	48.2358	12.59	3x	11.5	63.7	0	12.2	5.9	0.3	6.2	131.144	106122	124.034
Z. mays	maize	B73	seedling root	Noshay et al 2019	10.1371/journal.pgen.1008291	SRR8740850	1	230772157	126 bp - PE	58154.6	2106	13.8069	273912209	59.3469	6.18	3x	11	52.9	0	24.2	5.7	0.4	5.8	122.448	106414	119.9
H. vulgare	barley	Morex	seedling leaf	Wicker et al 2017	10.1186/s13100-017-0102-3	SRR5124893	1	478688629	252 bp - PE	241259	4834	24.9544	405766007	42.3831	4.61	3x	10.5	31.5	0	49.4	6.3	0.3	2	94.4538	106342	79.6
S. bicolor	sorghum	BTx623	leaf	Niederhuth, 2016	https://doi.org/10.1186/s13059-016-1059-0	SRR3286309	1	171067123	100 bp - SE	17106.7	709	12.064	95826741	56.017	7.83	3x	14.5	30.4	0.1	26.6	8.6	2.2	17.7	125.445	112817	118.4
O. sativa	rice	Nipponbare	3 week old leaf	Stroud, 2013	10.7554/eLife.00354	SRP017256 (SRR618545, SRR618546, SRR618547, SRR618562)	rep 1-4 merged	876885195	50 bp - SE	43844.3	374	58.6153	260630342	29.7223	17.75	3x	15.8	21.1	0.1	16.9	2.9	8	35.2	131.638	117790	122.5
B. distachyon	brachypodium	Bd21	leaf	Niederhuth, 2016	https://doi.org/10.1186/s13059-016-1059-0	SRX1656912	runs 1-6 merged	101939826	101 bp - SE	10295.9	271	18.9962	71840589	70.4735	12.19	3x	23.2	30.1	0	5.6	1.6	1.6	37.8	102.52	68577	94.9
