## Supplementary material for "Stable unmethylated DNA demarcates expressed genes and their cis-regulatory space in plant genomes": Dataset S2

### Sheet: Dataset S2 - UMR logic
Dataset S2
Unmethylated region classification logic. The intermediate classification disciminates between insufficient coverage ("no data") and insufficient cytosines ("no sites"); these are then merged into "missing data" under the final classification.
Priority	Rule	Intermediate Classification	Classification
1	Number of CHH sites < 2	"no sites"*	"missing data"
2	CHH level >- 15%	"RdDM" ^	"RdDM"
3	CG sites <2 & CHG sites >=2 & CHG >=40%	"Heterochromatin"	"Heterochromatin"
4	CG sites >=2 & CHG sites >=2 & CHG >=40% & CG >=40%	"Heterochromatin"	"Heterochromatin"
5	CG sites >=2 & CG >=40%	"CG only"	"CG only"
6	CG sites >=2 & CHG sites >=2 & CHG <10% & CG <10% & CHH <10%	"Unmethylated"	"Unmethylated"
7	CG sites >=2 & CHG sites <2 & CG <10% & CHH <10%	"Unmethylated"	"Unmethylated"
8	CG sites >=2 & CHG sites >=2 & CHG >=10% & CG >=10% & CHH >=10%	"Intermediate"	"Intermediate"
9	CG sites <2 & CHG sites >=2 & CHG >=10% & CHH >=10%	"Intermediate"	"Intermediate"
10	CG sites >=2 & CHG sites <2 & CG >=10% & CHH >=10%	"Intermediate"	"Intermediate"
11	CG sites <2 or CHG sites <2	"no sites"	"missing data"
12	Remaining	"no data"	"missing data"
	* under this classification "no sites" only includes tiles with data but insufficient sites
	^ RNA directed DNA methylation
