## Supplementary material for "Stable unmethylated DNA demarcates expressed genes and their cis-regulatory space in plant genomes": Dataset S4

### Sheet: Dataset S4 - ATAC-seq data
Dataset S4 - ATAC-seq data
ATAC-seq data generated or analysed in this study.
Species	Name	Genotype	Tissue	Age	Reference	GEO/SRA	Sample name
Z. mays	maize	B73	root	6 days	This study	in submission	B73R1
Z. mays	maize	B73	root	6 days	This study	in submission	B73R2
Z. mays	maize	B73	maize input control	6 days	Ricci et al 2019	GSE120304
Z. mays	maize	B73	second leaf	6 days	Ricci et al 2019	GSE120304
Z. mays	maize	B73	inflorescence primordia (imature ear)	30 days	Ricci et al 2019	GSE120304
H. vulgare	barley	Morex	second and third leaf	7 days	Lu et al 2019	GSE128434
S. bicolor	sorghum	BTx623	second and third leaf	7 days	Lu et al 2019	GSE128434
O. sativa	rice	Nipponbare	second and third leaf	7 days	Lu et al 2019	GSE128434
B. distachyon	brachypodium	Bd21	second and third leaf	7 days	Lu et al 2019	GSE128434
