## Supplementary material for "Stable unmethylated DNA demarcates expressed genes and their cis-regulatory space in plant genomes": Dataset S5

### Sheet: Dataset S5 - maize exp atlas
Dataset S5
Maize gene expression atlas data.
Tissue	Study
leaf	Ricci et al 2019
root	Ricci et al 2019
leaf_base	Li et al 2010
leaf_-1cm	Li et al 2010
leaf_4cm	Li et al 2010
leaf_tip	Li et al 2010
leaf_mesophyll	Li et al 2010
leaf_bundle-sheath	Li et al 2010
cob_pre-emerg	Davidson et al 2011
leaf_20d_field	Davidson et al 2011
tassel_pre-emerg	Davidson et al 2011
cob_post-emerg	Davidson et al 2011
endosperm_25DAP	Davidson et al 2011
anther_	Davidson et al 2011
ovule_	Davidson et al 2011
pollen_	Davidson et al 2011
silk_	Davidson et al 2011
seed_10DAP	Davidson et al 2011
leaf_20d_gc	Davidson et al 2011
tassel_post-emerg	Davidson et al 2011
seed_5DAP	Davidson et al 2011
embryo_25DAP	Davidson et al 2011
leaf_T084	Liu & Yu et al 2013
leaf_T096	Liu & Yu et al 2013
leaf_T108	Liu & Yu et al 2013
leaf_T120	Liu & Yu et al 2013
leaf_T132	Liu & Yu et al 2013
leaf_T144	Liu & Yu et al 2013
leaf_T156	Liu & Yu et al 2013
leaf_T168	Liu & Yu et al 2013
leaf_T192	Liu & Yu et al 2013
leaf_T00	Liu & Yu et al 2013
leaf_T06	Liu & Yu et al 2013
leaf_T12	Liu & Yu et al 2013
leaf_T18	Liu & Yu et al 2013
leaf_T24	Liu & Yu et al 2013
leaf_T30	Liu & Yu et al 2013
leaf_T36	Liu & Yu et al 2013
leaf_T42	Liu & Yu et al 2013
leaf_T48	Liu & Yu et al 2013
leaf_T54	Liu & Yu et al 2013
leaf_T60	Liu & Yu et al 2013
leaf_T66	Liu & Yu et al 2013
leaf_T72	Liu & Yu et al 2013
endosperm_0	Li et al 2014
endosperm_2	Li et al 2014
endosperm_3	Li et al 2014
endosperm_4	Li et al 2014
endosperm_6	Li et al 2014
endosperm_8	Li et al 2014
endosperm_10	Li et al 2014
endosperm_12	Li et al 2014
seedling_	Chettoor et al 2014
pollen_	Chettoor et al 2014
embryo_sac	Chettoor et al 2014
ovule_	Chettoor et al 2014
embryo_12DAP	Chen et al 2014
embryo_14DAP	Chen et al 2014
embryo_16DAP	Chen et al 2014
embryo_18DAP	Chen et al 2014
embryo_24DAP	Chen et al 2014
embryo_20DAP	Chen et al 2014
embryo_26DAP	Chen et al 2014
embryo_28DAP	Chen et al 2014
embryo_30DAP	Chen et al 2014
embryo_32DAP	Chen et al 2014
embryo_34DAP	Chen et al 2014
embryo_36DAP	Chen et al 2014
endosperm_6DAP	Chen et al 2014
endosperm_8DAP	Chen et al 2014
endosperm_10DAP	Chen et al 2014
endosperm_12DAP	Chen et al 2014
endosperm_14DAP	Chen et al 2014
endosperm_16DAP	Chen et al 2014
endosperm_18DAP	Chen et al 2014
endosperm_20DAP	Chen et al 2014
endosperm_22DAP	Chen et al 2014
endosperm_24DAP	Chen et al 2014
endosperm_26DAP	Chen et al 2014
endosperm_28DAP	Chen et al 2014
endosperm_30DAP	Chen et al 2014
endosperm_32DAP	Chen et al 2014
endosperm_34DAP	Chen et al 2014
endosperm_36DAP	Chen et al 2014
endosperm_38DAP	Chen et al 2014
seed_0DAP	Chen et al 2014
seed_2DAP	Chen et al 2014
seed_3DAP	Chen et al 2014
seed_4DAP	Chen et al 2014
seed_8DAP	Chen et al 2014
seed_10DAP	Chen et al 2014
seed_12DAP	Chen et al 2014
seed_16DAP	Chen et al 2014
seed_18DAP	Chen et al 2014
seed_20DAP	Chen et al 2014
seed_22DAP	Chen et al 2014
seed_24DAP	Chen et al 2014
seed_28DAP	Chen et al 2014
seed_30DAP	Chen et al 2014
seed_32DAP	Chen et al 2014
seed_34DAP	Chen et al 2014
seed_36DAP	Chen et al 2014
seed_38DAP	Chen et al 2014
seed_6DAP	Chen et al 2014
seed_26DAP	Chen et al 2014
embryo_22DAP	Chen et al 2014
embryo_10DAP	Chen et al 2014
embryo_38DAP	Chen et al 2014
seed_14DAP	Chen et al 2014
leaf_6DAP_pol	Stelpflug et al 2016
leaf_6DAP_nopol	Stelpflug et al 2016
leaf_12DAP_pol	Stelpflug et al 2016
leaf_12DAP_nopol	Stelpflug et al 2016
leaf_18DAP_pol	Stelpflug et al 2016
leaf_18DAP_nopol	Stelpflug et al 2016
leaf_24DAP_pol	Stelpflug et al 2016
leaf_24DAP_nopol	Stelpflug et al 2016
leaf_30DAP_pol	Stelpflug et al 2016
leaf_0DAP_pol	Stelpflug et al 2016
leaf_0DAP_nopol	Stelpflug et al 2016
internode_6DAP_nopol	Stelpflug et al 2016
internode_12DAP_pol	Stelpflug et al 2016
internode_12DAP_nopol	Stelpflug et al 2016
internode_0DAP_pol	Stelpflug et al 2016
internode_18DAP_pol	Stelpflug et al 2016
internode_18DAP_nopol	Stelpflug et al 2016
internode_0DAP_nopol	Stelpflug et al 2016
internode_24DAP_pol	Stelpflug et al 2016
internode_24DAP_nopol	Stelpflug et al 2016
internode_30DAP_pol	Stelpflug et al 2016
internode_30DAP_nopol	Stelpflug et al 2016
internode_6DAP_pol	Stelpflug et al 2016
root_tap_Z4_7DAS	Stelpflug et al 2016
root_cortical_3DAS	Stelpflug et al 2016
root_tap_Z3_7DAS	Stelpflug et al 2016
root_tap_Z2_7DAS	Stelpflug et al 2016
root_stele_3DAS	Stelpflug et al 2016
root_tap_Z1_7DAS	Stelpflug et al 2016
leaf_TC_control	Stelpflug et al 2016
root_crown_node5_V7	Stelpflug et al 2016
root_primary_6DAS_GH	Stelpflug et al 2016
meristem_stem_SAM_V3	Stelpflug et al 2016
leaf_stage2_tip_V5	Stelpflug et al 2016
seed_pericarp_18DAP	Stelpflug et al 2016
root_diff_zone_3DAS	Stelpflug et al 2016
root_7DAS	Stelpflug et al 2016
root_seminal_7DAS	Stelpflug et al 2016
root_mz+ez_3DAS	Stelpflug et al 2016
root_primay_7DAS	Stelpflug et al 2016
root_3DAS	Stelpflug et al 2016
root_corwn_node4_V7	Stelpflug et al 2016
root_crown_node5_V13	Stelpflug et al 2016
root_brace_node6_V13	Stelpflug et al 2016
root_crown_node1-3_V7	Stelpflug et al 2016
leaf_30DAP_nopol	Stelpflug et al 2016
seed_germinating_24H	Stelpflug et al 2016
leaf_8_V9	Stelpflug et al 2016
leaf_11_V9	Stelpflug et al 2016
leaf_13_V9	Stelpflug et al 2016
leaf_13_VT	Stelpflug et al 2016
leaf_13_R2	Stelpflug et al 2016
seed_10DAP	Stelpflug et al 2016
seed_12DAP	Stelpflug et al 2016
endosperm_12DAP	Stelpflug et al 2016
seed_14DAP	Stelpflug et al 2016
endosperm_14DAP	Stelpflug et al 2016
seed_16DAP	Stelpflug et al 2016
coleoptile_6DAS_GH	Stelpflug et al 2016
leaf_pooled_V1	Stelpflug et al 2016
meristem_stem_SAM_V1	Stelpflug et al 2016
root_primary_V1	Stelpflug et al 2016
leaf_topmost_V3	Stelpflug et al 2016
shoot_tip_V5	Stelpflug et al 2016
internode_first_V5	Stelpflug et al 2016
leaf_stage2_base_V5	Stelpflug et al 2016
leaf_stage2_tip_V7	Stelpflug et al 2016
leaf_stage2_base_V7	Stelpflug et al 2016
internode_fourth_V9	Stelpflug et al 2016
tassel_immature_V13	Stelpflug et al 2016
tassel_meiotic_V17	Stelpflug et al 2016
cob_immature_V18	Stelpflug et al 2016
cob_pre-pollination	Stelpflug et al 2016
silk_R1	Stelpflug et al 2016
anther_R1	Stelpflug et al 2016
seed_2DAP	Stelpflug et al 2016
seed_4DAP	Stelpflug et al 2016
seed_6DAP	Stelpflug et al 2016
seed_8DAP	Stelpflug et al 2016
seed_18DAP	Stelpflug et al 2016
endosperm_18DAP	Stelpflug et al 2016
embryo_18DAP	Stelpflug et al 2016
seed_20DAP	Stelpflug et al 2016
endosperm_20DAP	Stelpflug et al 2016
embryo_20DAP	Stelpflug et al 2016
seed_22DAP	Stelpflug et al 2016
endosperm_22DAP	Stelpflug et al 2016
embryo_22DAP	Stelpflug et al 2016
seed_24DAP	Stelpflug et al 2016
endosperm_24DAP	Stelpflug et al 2016
embryo_24DAP	Stelpflug et al 2016
leaf_immature_V9	Stelpflug et al 2016
endosperm_16DAP	Stelpflug et al 2016
embryo_16DAP	Stelpflug et al 2016
endosperm_12DAP	Walley et al 2016
seed_pericarp	Walley et al 2016
endosperm_crown	Walley et al 2016
leaf_symmetrical	Walley et al 2016
leaf_stomatal	Walley et al 2016
leaf_growth	Walley et al 2016
embryo_20DAP	Walley et al 2016
embryo_	Walley et al 2016
kernel_germinating	Walley et al 2016
leaf_mature	Walley et al 2016
ear_6-8	Walley et al 2016
ear_2-4	Walley et al 2016
root_mz	Walley et al 2016
root_ez	Walley et al 2016
root_cortex	Walley et al 2016
root_primary	Walley et al 2016
root_secondary	Walley et al 2016
pollen_	Walley et al 2016
silk_	Walley et al 2016
spikelet_	Walley et al 2016
internode_6-7	Walley et al 2016
internode_7-8	Walley et al 2016
meristem_	Walley et al 2016
leaf_blade_v12	Zhou et al 2018
stem_auricle_v12	Zhou et al 2018
stem_sheath_v12	Zhou et al 2018
internode_v12	Zhou et al 2018
tassel_v12	Zhou et al 2018
ear_v14	Zhou et al 2018
silk_0DAP	Zhou et al 2018
spikelet_0DAP	Zhou et al 2018
stem_husk_0DAP	Zhou et al 2018
stem_tasselstem_0DAP	Zhou et al 2018
floret_0DAP	Zhou et al 2018
leaf_flag_0DAP	Zhou et al 2018
root_0DAP	Zhou et al 2018
kernel_14DAP	Zhou et al 2018
endosperm_14DAP	Zhou et al 2018
embryo_27DAP	Zhou et al 2018
endosperm_27DAP	Zhou et al 2018
coleoptile_tip	Zhou et al 2018
root_radicle	Zhou et al 2018
embryo_imbibedseed	Zhou et al 2018
leaf_seedling_11DAS	Zhou et al 2018
root_seedling_11DAS	Zhou et al 2018
meristem_seedling_11DAS	Zhou et al 2018
