## Supplementary material for "Stable unmethylated DNA demarcates expressed genes and their cis-regulatory space in plant genomes": Dataset S6

### Sheet: Dataset S6 - DAP-seq data
Dataset S6
Details of DAP-seq samples and data from Ricci et al 2019 and Galli 2018
Dataset#	TF	ID	Number of regions/peaks	Reference	DOI
1	ARF10	ARF10_1	123901	Galli 2018	10.1038/s41467-018-06977-6
2	ARF13	ARF13_1	69514	Galli 2018	10.1038/s41467-018-06977-6
3	ARF14	ARF14_1	86233	Galli 2018	10.1038/s41467-018-06977-6
4	ARF16	ARF16_1	117476	Galli 2018	10.1038/s41467-018-06977-6
5	ARF18	ARF18_1	28659	Galli 2018	10.1038/s41467-018-06977-6
6	ARF25	ARF25_1	98538	Galli 2018	10.1038/s41467-018-06977-6
7	ARF27	ARF27_1	92965	Galli 2018	10.1038/s41467-018-06977-6
8	ARF29	ARF29_1	87738	Galli 2018	10.1038/s41467-018-06977-6
9	ARF34	ARF34_1	161112	Galli 2018	10.1038/s41467-018-06977-6
10	ARF35	ARF35_1	25045	Galli 2018	10.1038/s41467-018-06977-6
11	ARF36	ARF36_1	116706	Galli 2018	10.1038/s41467-018-06977-6
12	ARF39	ARF39_1	37367	Galli 2018	10.1038/s41467-018-06977-6
13	ARF4	ARF4_1	145639	Galli 2018	10.1038/s41467-018-06977-6
14	ARF7	ARF7_1	121179	Galli 2018	10.1038/s41467-018-06977-6
15	BAD1	BAD1_1	138	Ricci_2019	10.1038/s41477-019-0547-0
16	BZIP25	BZIP25_1	136727	Ricci_2019	10.1038/s41477-019-0547-0
17	BZIP54	BZIP54_1	100666	Ricci_2019	10.1038/s41477-019-0547-0
18	BZIP57/FEA4	BZIP57_FEA4_1	393	Ricci_2019	10.1038/s41477-019-0547-0
19	BZIP72	BZIP72_1	139775	Ricci_2019	10.1038/s41477-019-0547-0
20	BZIP96	BZIP96_1	9266	Ricci_2019	10.1038/s41477-019-0547-0
21	EREB127	EREB127_1	32688	Ricci_2019	10.1038/s41477-019-0547-0
22	EREB138	EREB138_1	50983	Ricci_2019	10.1038/s41477-019-0547-0
23	EREB24/BBM	EREB24_BBM_1	33184	Ricci_2019	10.1038/s41477-019-0547-0
24	EREB29	EREB29_1	81598	Ricci_2019	10.1038/s41477-019-0547-0
25	EREB71	EREB71_1	32615	Ricci_2019	10.1038/s41477-019-0547-0
26	LBD16/RA2	LBD16_RA2_1	3448	Ricci_2019	10.1038/s41477-019-0547-0
27	LBD19/IG1	LBD19_IG1_1	31636	Ricci_2019	10.1038/s41477-019-0547-0
28	LBD38	LBD38_1	371	Ricci_2019	10.1038/s41477-019-0547-0
29	LBD5	LBD5_1	22276	Ricci_2019	10.1038/s41477-019-0547-0
30	SBP30/UB3	SBP30_UB3_1	179071	Ricci_2019	10.1038/s41477-019-0547-0
31	SBP6	SBP6_1	25969	Ricci_2019	10.1038/s41477-019-0547-0
32	SBP8/UB2	SBP8_UB2_1	153339	Ricci_2019	10.1038/s41477-019-0547-0
